# Sweet and magnetic: Succession and CAZyme expression of marine bacterial communities encountering a mix of alginate and pectin particles

**DOI:** 10.1101/2020.12.08.416354

**Authors:** Carina Bunse, Hanna Koch, Sven Breider, Meinhard Simon, Matthias Wietz

## Abstract

Polysaccharide particles are an important nutrient source and microhabitat for marine bacteria. However, substrate-specific bacterial dynamics in a mixture of particle types with different polysaccharide composition, as likely occurring in natural habitats, are undescribed. Here, we studied the composition, functional diversity and gene expression of marine bacterial communities encountering a mix of alginate and pectin particles. Communities were collected above macroalgal forests near Helgoland Island − where polysaccharide-rich particles might regularly occur − and exposed to a mix of magnetic particles of each polysaccharide, allowing the targeted evaluation by particle type. Amplicon, metagenome and metatranscriptome sequencing revealed that particle-associated (PA) and free-living (FL) communities significantly differed in composition and metabolism, whereas dynamics on alginate and pectin particles were unexpectedly similar. Amplicon sequence variants (ASVs) from *Tenacibaculum*, *Colwellia*, *Psychrobium* and *Psychromonas* dominated the community on both particle types. Corresponding metagenome-assembled genomes (MAGs) expressed diverse alginate lyases, several co-localized in polysaccharide utilization loci. One low-abundance MAG related to *Catenovulum* showed pectin specialization through upregulated GH53 and GH105 genes. A single *Glaciecola* ASV dominated the FL fraction, likely persisting on particle-derived oligomers through different glycoside hydrolases. The bacterial preference for alginate, whereas pectin mainly served as colonization scaffold, illuminates substrate-driven microbial dynamics within mixed polysaccharide resources. Moreover, elevated ammonium metabolism signifies nitrogen availability as important factor on particles, whereas elevated methylcitrate and glyoxylate cycles illustrate nutrient-limited conditions in the surrounding water. These insights expand our understanding of bacterial microscale ecology, niche specialization and the biological carbon pump in macroalgae-rich habitats.
