## Supplementary Table 1 for "Sweet and magnetic: Succession and CAZyme expression of marine bacterial communities encountering a mix of alginate and pectin particles"

### Sheet: INDEX
Sheet 1	Metagenomics -- sampling strategy
Sheet 2	Metagenomics -- sequencing statistics
Sheet 3	Metatranscriptomics -- sampling strategy
Sheet 4	Metatranscriptomics -- sequencing statistics
Sheet 5	Amplicons -- sequencing statistics

### Sheet: 1 | MetaG_sampling
Experiment	Replicate	time_h	Sample	MetaG_Pool	Qubit_DNA	Seq_ID
AlgP	1	24	PA	1	< 2	18100FL-01-05
AlgP	2	24	PA	1	4.1	18100FL-01-05
AlgP	3	24	PA	1	7.6	18100FL-01-05
AlgP	1	24	FL	2	31.6	18100FL-01-06
AlgP	2	24	FL	2	55.6	18100FL-01-06
AlgP	3	24	FL	2	52.2	18100FL-01-06
PecP	1	24	PA	3	< 2	18100FL-01-07
PecP	2	24	PA	3	6.1	18100FL-01-07
PecP	3	24	PA	3	11.2	18100FL-01-07
PecP	1	24	FL	4	35.8	18100FL-01-08
PecP	2	24	FL	4	38.7	18100FL-01-08
PecP	3	24	FL	4	33	18100FL-01-08
AlgP	1	60	PA	5	6.8	18100FL-01-09
AlgP	2	60	PA	5	4.6	18100FL-01-09
AlgP	3	60	PA	5	4.2	18100FL-01-09
AlgP	1	60	FL	6	32.5	18100FL-01-10
AlgP	2	60	FL	6	22.6	18100FL-01-10
AlgP	3	60	FL	6	19.6	18100FL-01-10
PecP	1	60	PA	7	< 2	18100FL-01-11
PecP	2	60	PA	7	< 2	18100FL-01-11
PecP	3	60	PA	7	< 2	18100FL-01-11
PecP	1	60	FL	8	35.4	18100FL-01-12
PecP	2	60	FL	8	26.2	18100FL-01-12
PecP	3	60	FL	8	43	18100FL-01-12

### Sheet: 2 | MetaG_stats
General stats
Number of scaffolds	37886
N50 (bp)	10153
Length Total (Mbp)	210.76
Length max (bp)	395049
Length mean (bp)	5562.98
Mean GC content (%)	34.76
Sample stats
	Gbp	time_h	SeqID
AlgP_24h_PA	1.96	24	18100FL-01-05
PecP_24h_PA	1.13	24	18100FL-01-07
AlgP_24h_FL	2.17	24	18100FL-01-06
PecP_24h_FL	3.85	24	18100FL-01-08
AlgP_60h_PA	3.2	60	18100FL-01-09
PecP_60h_PA	1.84	60	18100FL-01-11
AlgP_60h_FL	4.18	60	18100FL-01-10
PecP_60h_FL	3.16	60	18100FL-01-12

### Sheet: 3 | MetaT_sampling
Experiment	Replicate	time_h	Sample	MetaT_Pool	Qubit_RNA	Seq_ID
AlgP	1	60	PA	Pool 1	11.5	MQ180510-119
AlgP	1	60	PA	Pool 1	9.53	MQ180510-119
AlgP	1	60	PA	Pool 1	5.94	MQ180510-119
AlgP	1	60	PA	Pool 1	14.5	MQ180510-119
AlgP	2	60	PA	Pool 2	18.8	MQ180510-120
AlgP	2	60	PA	Pool 2	7.35	MQ180510-120
AlgP	2	60	PA	Pool 2	6.35	MQ180510-120
AlgP	2	60	PA	Pool 2	5.35	MQ180510-120
AlgP	2	60	PA	Pool 2	21.2	MQ180510-120
AlgP	3	60	PA	Pool 3	5.84	MQ180510-121
AlgP	3	60	PA	Pool 3	4.95	MQ180510-121
AlgP	3	60	PA	Pool 3	8.44	MQ180510-121
AlgP	3	60	PA	Pool 3	10	MQ180510-121
PecP	1	60	PA	Pool 4	bd	MQ180510-126
PecP	1	60	PA	Pool 4	<2	MQ180510-126
PecP	1	60	PA	Pool 4	<2	MQ180510-126
PecP	1	60	PA	Pool 4	<2	MQ180510-126
PecP	2	60	PA	Pool 5	bd	MQ180510-127
PecP	2	60	PA	Pool 5	<2	MQ180510-127
PecP	2	60	PA	Pool 5	<2	MQ180510-127
PecP	2	60	PA	Pool 5	<2	MQ180510-127
PecP	2	60	PA	Pool 5	<2	MQ180510-127
PecP	3	60	PA	Pool 6	bd	MQ180510-128
PecP	3	60	PA	Pool 6	<2	MQ180510-128
PecP	3	60	PA	Pool 6	<2	MQ180510-128
PecP	3	60	PA	Pool 6	<2	MQ180510-128
PecP	3	60	PA	Pool 6	<2	MQ180510-128
fAlg-1	1	60	FL	NA	98	MQ180510-115
fAlg-2	2	60	FL	NA	96	MQ180510-116
fAlg-3	3	60	FL	NA	11.9	MQ180510-117
fPec-1	1	60	FL	NA	58	MQ180510-122
fPec-2	2	60	FL	NA	63	MQ180510-123
fPec-3	3	60	FL	NA	66	MQ180510-124
				bd: below detection limit

### Sheet: 4 | MetaT_stats
Type	Experiment	SampleID	raw reads	reads after QC	reads mapped	mapped rRNA	MetaT_SeqID
PA	AlgP	AlgP-1	24970885	24740950	9094333	246224	MQ180510-119
PA	AlgP	AlgP-2	21885259	21699640	6770337	330127	MQ180510-120
PA	AlgP	AlgP-3	22898656	22716019	7493944	6912076	MQ180510-121
PA	PecP	PecP-1	21592003	21345238	5939538	3115201	MQ180510-126
PA	PecP	PecP-2	25181399	24680098	9197789	824700	MQ180510-127
PA	PecP	PecP-3	23320870	22977078	8541239	567059	MQ180510-128
FL	AlgP	FL-1	22198486	21984849	6857760	1548877	MQ180510-115
FL	AlgP	FL-2	21131541	20940096	5583441	3562159	MQ180510-116
FL	AlgP	FL-3	21811550	21608511	6604858	2652139	MQ180510-117
FL	PecP	FL-4	21089283	20900817	5189412	2895412	MQ180510-122
FL	PecP	FL-5	24495166	24297501	6336782	3573731	MQ180510-123
FL	PecP	FL-6	23597981	23403804	6583224	3798827	MQ180510-124

### Sheet: 5 | Amplicon_stats
SampleID	DadaID	input	filtered	denoised	merged	nochim	tabled
T0	T0	5970	5102	5012	4805	4792	4310
CTR_24_a	CTR-24-a	28531	23374	21903	19345	18211	17938
CTR_24_b	CTR-24-b	36686	31583	29998	25543	22991	22580
CTR_24_c	CTR-24-c	13929	12092	11167	9923	9386	9250
CTR_48_a	CTR-48-a	32467	28263	27044	23764	21203	20945
CTR_48_b	CTR-48-b	23953	19456	18679	16710	14932	14770
CTR_48_c	CTR-48-c	34184	29528	28425	25621	23386	23203
CTR_60_a	CTR-60-a	29931	24973	24475	22110	20080	19953
CTR_60_b	CTR-60-b	41456	36166	35457	31302	27750	27582
CTR_60_c	CTR-60-c	31306	27147	26663	24166	22030	21907
FL_24_a	fALG-24-a	25146	20714	20054	18526	16227	16063
FL_24_b	fALG-24-b	35437	30690	29831	27289	23943	23709
FL_24_c	fALG-24-c	38591	33005	32315	30013	26356	26151
FL_24_d	fPEC-24-a	29179	25335	24642	23422	21630	21497
FL_24_e	fPEC-24-b	19668	15453	15007	14169	13143	13037
FL_24_f	fPEC-24-c	40785	35221	34452	32657	30150	29976
FL_48_a	fALG-48-a	21832	18715	18296	17434	16100	16010
FL_48_b	fALG-48-b	26357	22631	21894	20265	18579	18437
FL_48_c	fALG-48-c	24137	19765	19251	17634	15656	15534
FL_48_d	fPEC-48-a	15518	13400	13116	12600	11841	11789
FL_48_e	fPEC-48-b	21806	18745	18195	17068	15749	15638
FL_48_f	fPEC-48-c	29109	25035	24458	22491	20143	19987
FL_60_a	fALG-60-a	23493	20148	19809	18474	16857	16760
FL_60_b	fALG-60-b	17080	14400	14050	13022	12027	11942
FL_60_c	fALG-60-c	26052	21885	21463	20155	18612	18511
FL_60_d	fPEC-60-a	44924	38584	37960	34686	31073	30934
FL_60_e	fPEC-60-b	31711	27815	27317	25450	23340	23225
FL_60_f	fPEC-60-c	34786	29243	28816	26682	24026	23907
AlgP_24_a	mALG-24-a	441	376	371	362	349	331
AlgP_24_b	mALG-24-b	25551	22194	22131	22013	21497	21383
AlgP_48_a	mALG-48-a	21415	18779	18727	18456	16946	16923
AlgP_48_b	mALG-48-b	20124	16450	16416	16278	15771	15749
AlgP_48_c	mALG-48-c	34235	29870	29789	29147	26744	26708
AlgP_60_a	mALG-60-a	47165	40571	40433	38018	31014	30946
AlgP_60_b	mALG-60-b	21784	18865	18806	17683	14918	14864
AlgP_60_c	mALG-60-c	34310	27700	27603	25959	21804	21754
PecP_24_a	mPEC-24-a	2614	2262	2248	2218	2108	2036
PecP_24_b	mPEC-24-b	1514	1284	1261	1241	1224	1025
PecP_48_a	mPEC-48-a	26180	22532	22480	22232	21336	21281
PecP_48_b	mPEC-48-b	14421	12053	12010	11873	11474	11396
PecP_48_c	mPEC-48-c	18928	15186	15160	15019	14611	14578
PecP_60_a	mPEC-60-a	32506	27190	27081	25688	22524	22455
PecP_60_b	mPEC-60-b	36345	31758	31645	31043	29719	29691
PecP_60_c	mPEC-60-c	53221	46799	46685	45947	43534	43490
