## Supplementary Table 5 for "Sweet and magnetic: Succession and CAZyme expression of marine bacterial communities encountering a mix of alginate and pectin particles"

### Sheet: INDEX
Sheet 1	CAZymes in Psychromonas B3M02 as predicted by dbCAN2 (only hits >80% coverage and evalue <10-15)
Sheet 2	CAZymes in Tenacibaculum E3R01 as predicted by dbCAN2 (only hits >80% coverage and evalue <10-15)
Sheet 3	CAZyme comparison of E3R01 / B3M02 with MAGs 26 / 73

### Sheet: 1 | dbcan_B3M02
Refseq_ID	CAZyme	evalue	coverage	ProfileLength	ProfileStart	ProfileEnd	GeneLength	GeneStart	GeneEnd
RBW41370.1	GH23	1.4e-20	0.822222	135	15	126	606	304	454
RBW41370.1	GH103	1.6e-120	0.99322	295	1	294	315	13	306
RBW41616.1	GT35	2.4e-277	0.997033	674	1	673	826	103	819
RBW41629.1	GH88	1.6e-101	0.990881	329	3	329	403	70	394
RBW41634.1	GH8	9.8e-61	0.990625	320	2	319	345	32	340
RBW41708.1	CE1	2.9e-21	0.947137	227	3	218	438	202	429
RBW41727.1	CBM32	4.5e-25	0.935484	124	7	123	524	45	162
RBW41727.1	PL7_5	2.4e-101	0.996255	267	1	267	524	255	515
RBW41744.1	GH73	2.9e-35	0.953125	128	3	125	346	196	332
RBW42692.1	GH13_18	2.6e-138	0.994169	343	2	343	591	100	440
RBW43073.1	PL17	7.7e-49	0.971223	139	1	136	716	362	508
RBW43074.1	PL17	3.4e-45	0.956835	139	5	138	712	368	503
RBW43425.1	GH73	3.4e-19	0.929688	128	9	128	299	151	280
RBW43455.1	GT9	4.6e-49	0.897778	225	3	205	345	75	305
RBW43457.1	GT30	1.9e-69	0.988701	177	1	176	429	34	213
RBW43459.1	GT4	1.3e-29	0.925	160	6	154	368	186	332
RBW43599.1	GH1	1.1e-153	0.990676	429	3	428	468	7	466
RBW43600.1	GH1	2.4e-160	0.988345	429	4	428	470	2	466
RBW43603.1	PL7_5	5.4e-101	0.992509	267	1	266	349	37	343
RBW43635.1	CBM48	5.6e-16	0.921053	76	2	72	577	7	89
RBW43635.1	GH13_9	2.4e-68	0.980066	301	4	299	577	148	445
RBW43644.1	GT51	1.4e-58	0.932203	177	9	174	757	152	321
RBW44544.1	GT28	2e-54	0.980892	157	2	156	358	184	342
RBW44549.1	CE11	2.8e-112	0.99262	271	1	270	310	4	279
RBW44608.1	GH13_9	2e-157	0.996678	301	1	301	771	314	614
RBW44609.1	GH77	1.6e-144	0.991903	494	1	491	728	186	724
RBW44613.1	CBM48	4.3e-16	0.907895	76	2	71	683	11	101
RBW44613.1	GH13_11	1.5e-150	0.994302	351	1	350	683	167	519
RBW44914.1	PL7_5	3.9e-93	0.992509	267	1	266	360	65	355
RBW45009.1	GT51	3.1e-61	0.937853	177	10	176	736	197	367
RBW45115.1	GT51	3.2e-66	0.988701	177	1	176	858	55	230
RBW45605.1	GH23	1.7e-31	0.859259	135	8	124	218	98	213
RBW45700.1	PL7_5	6.4e-111	0.996255	267	1	267	308	34	304
RBW45724.1	PL15_1	2.1e-42	0.978417	139	1	137	693	423	568
RBW46079.1	PL31	2.5e-56	0.989305	187	2	187	529	202	397
RBW46470.1	GT51	2.3e-54	0.937853	177	10	176	228	48	213
RBW46472.1	PL7_5	5.4e-95	0.992509	267	2	267	361	39	350
RBW46744.1	GH8	6.7e-81	0.9875	320	3	319	347	32	339
RBW46748.1	GT2	6.8e-26	0.918782	197	2	183	716	234	428
RBW46748.1	GT2	1.8e-35	0.970588	170	2	167	716	136	323
RBW46766.1	GT4	3.1e-27	0.8125	160	12	142	389	211	339
RBW46769.1	GT4	3.5e-34	0.95	160	6	158	344	170	314
RBW46785.1	GT4	3.4e-29	0.89375	160	10	153	364	184	324
RBW46792.1	PL7	3.3e-29	0.974026	231	4	229	287	47	280
RBW46952.1	GT2	2.6e-25	0.976471	170	1	167	586	60	217
RBW46952.1	GT2	4.5e-24	0.994118	170	1	170	586	316	495
RBW46954.1	GT2	1.7e-23	0.988235	170	1	169	720	449	627
RBW46958.1	GT27	5e-21	0.867797	295	1	257	923	291	535
RBW46960.1	GT4	4.9e-27	0.91875	160	4	151	1238	612	761
RBW46960.1	GT4	5.7e-29	0.925	160	9	157	1238	221	371
RBW47008.1	AA3_2	2.7e-162	0.992958	568	2	566	565	7	531
RBW47038.1	GH18	1.5e-34	0.942568	296	6	285	363	62	341
RBW47128.1	GH38	7.7e-74	0.947955	269	2	257	882	6	264
RBW47170.1	GH3	3.3e-50	0.958333	216	8	215	339	54	278
RBW47366.1	GT2_Glyco_trans_2_3	6.3e-16	0.959391	197	3	192	718	235	427
RBW47387.1	GH32	2.3e-87	0.996587	293	1	293	550	103	403
RBW47402.1	GT19	2.4e-138	0.99435	354	1	353	380	7	362
RBW47581.1	PL15	2.6e-22	0.932836	134	9	134	741	482	605
RBW47665.1	PL7_5	1.1e-108	0.992509	267	1	266	324	55	319
RBW47682.1	GH3	5.2e-64	0.976852	216	5	216	1097	138	373
RBW47798.1	GT5	9.3e-171	0.995763	472	1	471	494	7	481
RBW47803.1	GH23	7e-27	0.851852	135	6	121	641	476	617
RBW47812.1	PL12_3	7.9e-53	0.993056	144	1	144	668	420	567
RBW47814.1	GT4	1.1e-22	0.95	160	6	158	374	198	343
RBW47816.1	GT4	5.5e-39	0.94375	160	4	155	384	197	349
RBW47819.1	GT4	1.8e-33	0.88125	160	12	153	411	237	376
RBW47832.1	GH23	3.2e-23	0.918519	135	6	130	534	116	258
RBW47846.1	CE9	4.5e-121	0.991957	373	3	373	379	6	372
RBW47853.1	GT4	2.8e-30	0.95625	160	5	158	379	191	347
RBW47854.1	CE4	4e-24	0.915385	130	8	127	308	57	271
RBW47855.1	GT26	7.9e-66	0.976608	171	4	171	243	53	220
RBW47921.1	PL7_5	1.2e-67	0.831461	267	44	266	632	377	627
RBW47921.1	CBM32	8.7e-22	0.935484	124	6	122	632	177	298
RBW47981.1	CE1	2.1e-54	0.986784	227	1	225	285	23	277
RBW48024.1	GT2	7.4e-21	0.976471	170	2	168	314	5	181

### Sheet: 2 | dbcan_E3R01
Refseq_ID	CAZyme	evalue	Coverage	ProfileLength	GeneLength	ProfileStart	ProfileEnd	GeneStart	GeneEnd
RBW54259.1	GT4	1.9e-18	0.94375	160	392	8	159	202	364
RBW54298.1	GH20	3.5e-110	0.970326	337	677	8	335	159	479
RBW55319.1	GT30	1.4e-46	0.937853	177	414	10	176	44	206
RBW55683.1	GT2	4.7e-22	0.964706	170	384	2	166	142	308
RBW55764.1	GH2	2.2e-210	0.974734	752	1051	17	750	57	914
RBW55816.1	CBM9	2e-16	0.835165	182	720	1	153	32	194
RBW55854.1	GH17	1.7e-76	0.987138	311	339	1	308	10	331
RBW56322.1	GH5_42	4.4e-102	0.992126	254	510	1	253	219	471
RBW56377.1	GT4	3.8e-31	0.93125	160	370	9	158	199	342
RBW56379.1	GT2	1.9e-17	0.958824	170	259	3	166	6	165
RBW56456.1	CE10	1e-64	0.891496	341	346	36	340	45	342
RBW56609.1	CE11	6.7e-75	0.808118	271	464	1	220	5	225
RBW56938.1	GT28	1.3e-46	0.993631	157	367	1	157	194	350
RBW57010.1	CE1	2.4e-18	0.929515	227	716	5	216	474	701
RBW57176.1	GH73	2.3e-36	0.984375	128	267	2	128	70	199
RBW58060.1	GH74	3.2e-20	0.815451	233	1067	32	222	48	247
RBW58218.1	GH109	1.1e-43	0.984127	126	464	1	125	57	184
RBW58256.1	CBM9	7e-19	0.912088	182	828	1	167	41	215
RBW58278.1	GT2	2.9e-21	0.964706	170	333	2	166	5	179
RBW59173.1	CE4	1.8e-26	0.9	130	215	6	123	25	146
RBW59278.1	GH113	2.4e-116	0.996732	306	334	1	306	24	328
RBW59282.1	GT2	1.7e-20	0.823529	170	231	2	142	7	140
RBW59283.1	GT2	1.2e-25	0.978261	230	497	2	227	55	281
RBW59304.1	GH92	8.7e-189	0.995927	491	777	2	491	278	774
RBW59397.1	CBM50	7.9e-16	0.95	40	510	1	39	463	506
RBW59397.1	GH23	2e-26	0.955556	135	510	2	131	147	292
RBW59403.1	GT51	5.1e-60	0.99435	177	768	1	177	63	243
RBW59604.1	GT4	6.7e-34	0.94375	160	372	8	159	190	343
RBW59700.1	GT2	1.8e-29	0.970588	170	241	2	167	7	172
RBW59747.1	GH3	1.1e-44	0.981481	216	366	4	216	105	323
RBW59857.1	GT19	1.5e-118	0.957627	354	372	2	341	4	340
RBW59901.1	GT9	2.6e-30	0.871111	225	331	3	199	60	284
RBW60323.1	GH25	3.8e-45	0.988701	177	443	1	176	251	429
RBW60354.1	GT4	2.9e-38	0.94375	160	377	5	156	195	343
RBW60381.1	GT2	8e-22	0.964706	170	400	2	166	142	308
RBW60767.1	GH18	6.9e-72	0.956081	296	1340	2	285	21	462
RBW60767.1	CBM73	8.5e-19	0.962963	54	1340	1	53	760	809
RBW60767.1	GH18	2.5e-24	0.972973	296	1340	3	291	915	1233
RBW61283.1	GT4	4.2e-19	0.9375	160	405	4	154	214	371
RBW61295.1	GH3	1.4e-57	0.976852	216	973	4	215	100	326
RBW61383.1	GT4	4.3e-30	0.94375	160	376	7	158	199	349
RBW61914.1	GH23	2.8e-20	0.903704	135	302	3	125	93	227
RBW61935.1	GH99	1.1e-52	0.964072	334	458	2	324	84	404
RBW62440.1	GT2	7.4e-26	0.923529	170	245	3	160	1	149
RBW62891.1	GH18	1.7e-46	0.959459	296	871	3	287	84	459
RBW62993.1	CE1	2.6e-16	0.85022	227	213	9	202	4	189
RBW63004.1	GT2	9.9e-16	0.970588	170	320	2	167	12	176
RBW63180.1	CE14	5.5e-25	0.991935	124	239	1	124	6	111
RBW63189.1	GT51	6.6e-49	0.909605	177	791	15	176	69	230
RBW63195.1	GT2	7.1e-29	0.970588	170	318	1	166	6	169
RBW63234.1	CE14	3.1e-19	0.903226	124	832	1	113	45	156

### Sheet: 3 | Comparison_MAGs 26 & 73
locus_tag	CAZyme	match_Enke	strain_Enke	MAG_pres-study	% aa identity	coverage	evalue
PROKKA_12930	GT30	RBW55319.1	E3R01	26_Tenacibaculum	0.653	0.9976	0
PROKKA_71751	GT2	RBW55683.1	E3R01	26_Tenacibaculum	0.664	0.9869	0
PROKKA_62472	GH5_42	RBW56322.1	E3R01	26_Tenacibaculum	0.42	0.9843	6.28e-134
PROKKA_43029	GT4	RBW56377.1	E3R01	26_Tenacibaculum	0.656	1	1.99e-172
PROKKA_69220	GT2	RBW56390.1	E3R01	26_Tenacibaculum	0.808	1	0
PROKKA_20523	CE11	RBW56609.1	E3R01	26_Tenacibaculum	0.832	1	0
PROKKA_23092	GT28	RBW56938.1	E3R01	26_Tenacibaculum	0.801	0.9891	0
PROKKA_33482	CE1	RBW57010.1	E3R01	26_Tenacibaculum	0.629	1	0
PROKKA_26575	GH73	RBW57176.1	E3R01	26_Tenacibaculum	0.606	0.8835	3.29e-99
PROKKA_51101	GT2	RBW58278.1	E3R01	26_Tenacibaculum	0.719	0.997	0
PROKKA_20691	GH113	RBW59278.1	E3R01	26_Tenacibaculum	0.628	0.994	1.6e-160
PROKKA_20686	GT2	RBW59282.1	E3R01	26_Tenacibaculum	0.822	1	5.45e-143
PROKKA_20685	GT2	RBW59283.1	E3R01	26_Tenacibaculum	0.79	0.998	0
PROKKA_24187	GH23	RBW59397.1	E3R01	26_Tenacibaculum	0.7	0.8389	0
PROKKA_24187	CBM50	RBW59397.1	E3R01	26_Tenacibaculum	0.7	0.8389	0
PROKKA_24183	GT51	RBW59403.1	E3R01	26_Tenacibaculum	0.722	0.9961	0
PROKKA_54565	GT2	RBW59700.1	E3R01	26_Tenacibaculum	0.824	0.9917	3.46e-150
PROKKA_33467	GT19	RBW59857.1	E3R01	26_Tenacibaculum	0.745	0.9946	0
PROKKA_124057	GT9	RBW59901.1	E3R01	26_Tenacibaculum	0.458	0.8152	7.82e-74
PROKKA_71751	GT2	RBW60381.1	E3R01	26_Tenacibaculum	0.635	0.9774	0
PROKKA_15580	GT4	RBW61283.1	E3R01	26_Tenacibaculum	0.703	0.9926	0
PROKKA_15592	GH3	RBW61295.1	E3R01	26_Tenacibaculum	0.669	0.9805	0
PROKKA_39943	GT4	RBW61383.1	E3R01	26_Tenacibaculum	0.649	0.9787	1.03e-167
PROKKA_57067	GH23	RBW61914.1	E3R01	26_Tenacibaculum	0.637	0.9967	4.73e-137
PROKKA_17973	CE1	RBW62993.1	E3R01	26_Tenacibaculum	0.726	1	2.03e-117
PROKKA_17987	CE14	RBW63180.1	E3R01	26_Tenacibaculum	0.786	1	1.85e-146
PROKKA_138658	GT51	RBW63189.1	E3R01	26_Tenacibaculum	0.7	0.9886	0
PROKKA_45798	GT2	RBW63195.1	E3R01	26_Tenacibaculum	0.66	0.9905	9.98e-152
PROKKA_24398	CE14	RBW63234.1	E3R01	26_Tenacibaculum	0.719	0.9904	0
PROKKA_128722	GH103	RBW41370.1	B3M02	73_Psychromonas	0.822	1	0
PROKKA_128722	GH23	RBW41370.1	B3M02	73_Psychromonas	0.822	1	0
PROKKA_22806	GT35	RBW41616.1	B3M02	73_Psychromonas	0.894	0.9988	0
PROKKA_79848	AA2	RBW41626.1	B3M02	73_Psychromonas	0.767	0.9944	0
PROKKA_20477	CBM32	RBW41727.1	B3M02	73_Psychromonas	0.702	0.5908	5.49e-153
PROKKA_20477	PL7_5	RBW41727.1	B3M02	73_Psychromonas	0.702	0.5908	5.49e-153
PROKKA_111284	GH73	RBW41744.1	B3M02	73_Psychromonas	0.701	0.9971	1.76e-175
PROKKA_88447	GH13_18	RBW42692.1	B3M02	73_Psychromonas	0.787	0.9966	0
PROKKA_88448	GT81	RBW42693.1	B3M02	73_Psychromonas	0.946	1	0
PROKKA_88400	PL22	RBW42785.1	B3M02	73_Psychromonas	0.863	1	0
PROKKA_138486	GH73	RBW43425.1	B3M02	73_Psychromonas	0.643	0.9966	3.24e-141
PROKKA_60131	GT30	RBW43457.1	B3M02	73_Psychromonas	0.674	0.9673	0
PROKKA_38641	PL7_5	RBW43603.1	B3M02	73_Psychromonas	0.79	0.9454	0
PROKKA_30379	GT28	RBW44544.1	B3M02	73_Psychromonas	0.792	0.9944	0
PROKKA_30373	CE11	RBW44549.1	B3M02	73_Psychromonas	0.906	1	0
PROKKA_22638	GH13_9	RBW44608.1	B3M02	73_Psychromonas	0.805	0.9896	0
PROKKA_22637	GH77	RBW44609.1	B3M02	73_Psychromonas	0.715	1	0
PROKKA_22639	GH13_11	RBW44613.1	B3M02	73_Psychromonas	0.761	0.9971	0
PROKKA_22639	CBM48	RBW44613.1	B3M02	73_Psychromonas	0.761	0.9971	0
PROKKA_101556	PL7_5	RBW44914.1	B3M02	73_Psychromonas	0.772	1	0
PROKKA_38855	GT51	RBW45009.1	B3M02	73_Psychromonas	0.769	0.9837	0
PROKKA_71342	GH23	RBW45605.1	B3M02	73_Psychromonas	0.68	0.9217	1.85e-97
PROKKA_36877	PL7_5	RBW45700.1	B3M02	73_Psychromonas	0.746	1	6.23e-171
PROKKA_71888	PL31 / PL18	RBW46079.1	B3M02	73_Psychromonas	0.694	0.3201	2.95e-73
PROKKA_74605	PL7_5	RBW46472.1	B3M02	73_Psychromonas	0.686	0.975	0
PROKKA_96626	PL7	RBW46792.1	B3M02	73_Psychromonas	0.402	0.8881	9.76e-50
PROKKA_43621	GH18	RBW47038.1	B3M02	73_Psychromonas	0.713	0.9917	1.48e-175
PROKKA_57043	GH3	RBW47170.1	B3M02	73_Psychromonas	0.688	0.9941	8.03e-176
PROKKA_29513	GT19	RBW47402.1	B3M02	73_Psychromonas	0.816	1	0
PROKKA_96626	PL7_5	RBW47665.1	B3M02	73_Psychromonas	0.582	1	6.26e-127
PROKKA_46029	GT5	RBW47798.1	B3M02	73_Psychromonas	0.816	0.9838	0
PROKKA_46036	GH23	RBW47803.1	B3M02	73_Psychromonas	0.65	1	0
PROKKA_94996	GH23	RBW47832.1	B3M02	73_Psychromonas	0.689	0.9737	0
PROKKA_32300	CE9	RBW47846.1	B3M02	73_Psychromonas	0.702	0.9947	0
PROKKA_75913	PL7_5	RBW47921.1	B3M02	73_Psychromonas	0.781	1	0
PROKKA_75913	CBM32	RBW47921.1	B3M02	73_Psychromonas	0.781	1	0
PROKKA_120519	CE1	RBW47981.1	B3M02	73_Psychromonas	0.806	0.9965	1.8e-175
