## Supplementary Table 6 for "Sweet and magnetic: Succession and CAZyme expression of marine bacterial communities encountering a mix of alginate and pectin particles"

### Sheet: AlgP_magnetic
Compound	CAS no.	EINECS	Percent
Water	7732-18-5	231-791-2	81.5
Magnetite	1317-61-9	215-277-5	13.3
Sodium alginate	9005-38-3	-	3
Calcium chloride	10043-52-4	233-140-8	1
2-Phenoxyethanol	122-99-6	204-589-7	0.6
1,2-Octandiol	1117-86-8	214-254-7	0.5

### Sheet: PecP_magnetic
Compound	CAS no.	EINECS	Percent
Water	7732-18-5	231-791-2	79.5
Magnetite	1317-61-9	215-277-5	12
Pectin	9000-69-5	232-553-0	6.4
Calcium chloride	10043-52-4	233-140-8	1
2-Phenoxyethanol	122-99-6	204-589-7	0.6
1,2-Octandiol	1117-86-8	214-254-7	0.5

### Sheet: AlgP_non-magnetic
Compound	CAS no.	EINECS	Percent
Water	7732-18-5	231-791-2	81.5
Ferreous oxide	1309-37-1	215-168-2	11.6
Sodium alginate	9005-38-3	-	3
Talcum	14807-96-6	238-877-9	1.6
Calcium chloride	10043-52-4	233-140-8	1
2-Phenoxyethanol	122-99-6	204-589-7	0.6
1,2-Octandiol	1117-86-8	214-254-7	0.5

### Sheet: PecP_non-magnetic
Compound	CAS no.	EINECS	Percent
Water	7732-18-5	231-791-2	78.4
Ferreous oxide	1309-37-1	215-168-2	10.9
Pectin	9000-69-5	232-553-0	6.9
Talcum	14807-96-6	238-877-9	1.6
Calcium chloride	10043-52-4	233-140-8	1
2-Phenoxyethanol	122-99-6	204-589-7	0.6
1,2-Octandiol	1117-86-8	214-254-7	0.5
